# NeuroPAL: A Neuronal Polychromatic Atlas of Landmarks for Whole-Brain Imaging in *C. elegans*

**DOI:** 10.1101/676312

**Authors:** Eviatar Yemini, Albert Lin, Amin Nejatbakhsh, Erdem Varol, Ruoxi Sun, Gonzalo E. Mena, Aravinthan D.T. Samuel, Liam Paninski, Vivek Venkatachalam, Oliver Hobert

**Affiliations:** Department of Biological Sciences, Columbia University, New York; Howard Hughes Medical Institute; Department of Physics, Center for Brain Science, Harvard University, Cambridge, MA; Departments of Statistics and Neuroscience, Grossman Center for the Statistics of Mind, Center for Theoretical Neuroscience, Zuckerman Institute, Columbia University, New York; Department of Statistics and Data Science Initiative, Harvard University, Cambridge, MA; Department of Physics, Northeastern University, Boston, MA

## Abstract

Comprehensively resolving single neurons and their cellular identities from whole-brain fluorescent images is a major challenge. We achieve this in *C. elegans* through the engineering and use of a multicolor transgene called NeuroPAL (a **Neuro**nal **P**olychromatic **A**tlas of **L**andmarks). NeuroPAL worms share a stereotypical multicolor fluorescence map for the entire hermaphrodite nervous system that allows comprehensive determination of neuronal identities. Neurons labeled with NeuroPAL do not exhibit fluorescence in the green, cyan, or yellow emission channels, allowing the transgene to be used with numerous reporters of gene expression or neuronal dynamics. Here we showcase three studies that leverage NeuroPAL for nervous-system-wide neuronal identification. First, we determine the brainwide expression patterns of all metabotropic receptors for acetylcholine, GABA, and glutamate, completing a map of this communication network. Second, we uncover novel changes in cell fate caused by transcription factor mutations. Third, we record brainwide activity in response to attractive and repulsive chemosensory cues, characterizing multimodal coding and novel neuronal asymmetries for these stimuli. We present a software package that enables semi-automated determination of all neuronal identities based on color and positional information. The NeuroPAL framework and software provide a means to design landmark atlases for other tissues and organisms. In conclusion, we expect NeuroPAL to serve as an invaluable tool for gene expression analysis, neuronal fate studies, and for mapping whole-brain activity patterns.
