## Supplementary material for "NeuroPAL: A Neuronal Polychromatic Atlas of Landmarks for Whole-Brain Imaging in *C. elegans*": Table S3

### Sheet: Head Positions
Neuron	Volume (μm3)	A-P Position (μm)	D-V Position (μm)	L-R Position (μm)	A-P Distance (μm)	D-V Distance (μm)	L-R Distance (μm)	A-P Variance (μm2)	D-V Variance (μm2)	L-R Variance (μm2)
ADAL	89.5727	30.0667	8.91172	-2.95891	17.0655	5.40117	5.01647	28.5867	2.68572	2.84232
ADAR	30.9248	27.584	-9.96923	-0.459552	13.297	2.52796	4.50981	23.462	0.741912	1.85946
ADEL	139.892	24.6694	9.13683	-1.90887	24.2099	5.89178	5.73887	54.0698	2.84354	2.52721
ADER	145.686	20.6481	-9.78645	-0.0211735	23.0748	4.97146	5.43548	56.9216	2.5211	3.09121
ADFL	3.88355	-5.39041	6.07987	-4.16418	2.14367	3.51858	1.72562	0.736249	1.22998	0.342747
ADFR	6.46506	-4.84343	-7.59297	-2.52064	2.55676	2.51867	5.76562	0.838374	0.727618	3.07235
ADLL	9.46733	-1.69854	3.20562	-7.81201	5.11961	3.31001	3.0739	2.2104	1.66	0.785002
ADLR	7.70601	-1.90893	-5.58176	-6.82676	3.87492	2.57474	4.37874	1.55717	0.774017	1.93396
AFDL	5.02186	-5.71425	6.60042	-1.9482	2.61173	5.15209	3.45731	0.499165	2.3636	1.16299
AFDR	4.16737	-5.93122	-7.7926	-1.06259	1.74723	4.25266	3.04645	0.29338	1.66634	0.859501
AIAL	275.198	7.22039	0.966646	5.42913	26.857	9.10325	8.06971	49.4602	8.28901	4.79235
AIAR	199.621	7.7285	-0.462809	5.4528	23.9789	7.27471	5.00542	45.5954	5.89265	2.51902
AIBL	26.2453	-3.40769	5.37735	0.744666	7.47781	5.35918	4.81218	3.8343	2.57884	1.786
AIBR	7.9245	-3.06463	-5.49965	1.0667	5.85145	2.77877	3.97287	2.77716	0.917997	1.68866
AIML	345.196	18.2445	2.84854	5.29584	23.6664	10.1694	4.07395	69.2607	12.3447	2.27356
AIMR	123.208	10.5435	-2.63159	5.30063	22.3671	6.15108	3.88344	36.6785	4.52193	2.14603
AINL	32.099	6.85083	8.35824	-4.73219	6.1684	3.27215	6.41105	3.68922	1.35702	3.38964
AINR	21.1609	6.03705	-9.38233	-4.19898	3.11464	5.11273	5.85767	0.790283	2.73387	3.2328
AIYL	375.753	11.1798	4.96529	4.34251	29.5016	9.0606	6.43066	107.008	6.97764	3.79618
AIYR	229.162	0.524585	-0.623731	3.85409	19.9837	10.5216	5.79652	38.5575	10.7481	3.62797
AIZL	34.2209	8.04184	7.01802	-1.29128	6.64879	7.62676	6.58731	4.63932	6.13601	4.36261
AIZR	23.9184	6.9227	-7.3362	0.21127	7.51178	5.54783	3.32378	5.89434	3.68335	0.929178
ALA	12.1194	-8.90504	-2.0509	-9.25898	5.11709	2.88099	3.69208	2.30573	0.931526	2.02111
AMSOL	57.5371	-50.0962	8.11254	0.73008	5.34167	8.2088	8.75362	2.62219	7.05878	9.8638
AMSOR	204.533	-51.2529	-7.64465	2.90192	16.9735	5.74852	10.0767	25.5148	2.21051	15.1727
AQR	70.3592	24.8007	-9.00792	1.84082	15.0577	2.93711	5.57443	29.2618	1.49604	3.22355
AS1	55.3181	57.9799	1.69807	0.946786	17.1142	5.78186	2.80472	23.7953	3.66558	0.819548
AS2	86.5526	103.976	2.02078	-2.6911	29.7506	18.1645	6.7103	79.7295	24.5629	3.93701
ASEL	7.49958	1.1251	7.48416	-2.66198	2.50152	3.68986	5.54823	0.788266	1.27045	3.01801
ASER	7.66533	0.777588	-8.87142	-1.91937	2.73244	3.54021	3.56638	0.573055	1.44494	1.3134
ASGL	9.13487	-0.477014	6.03788	-5.16572	4.19464	2.66895	5.27464	1.2775	0.599527	2.35897
ASGR	16.2126	-0.263096	-7.09379	-4.07767	2.96623	2.71644	6.33216	1.13647	0.736096	4.41637
ASHL	10.8567	-1.15366	7.36877	-1.1977	2.6887	4.78726	4.14674	0.870436	1.8814	2.08384
ASHR	3.55818	-1.63175	-8.64186	-0.098084	1.85364	3.46267	3.05412	0.299258	1.37117	0.902528
ASIL	35.8985	2.17021	4.91248	-6.87387	9.78799	5.70161	3.88812	6.81484	2.80092	1.79359
ASIR	49.0231	2.26709	-6.2722	-6.05393	9.38522	5.92562	7.10416	7.1953	3.78289	4.54927
ASJL	46.1966	4.26934	5.12466	1.67987	4.83101	9.02474	6.3758	2.69313	6.02179	3.25584
ASJR	42.4066	4.35378	-4.87815	3.01315	12.0741	11.3803	4.34556	9.42355	10.7963	1.66021
ASKL	2.8566	-5.44327	3.74378	-7.15238	2.88619	2.33086	2.09029	0.682203	0.769052	0.462488
ASKR	3.84352	-5.59897	-5.5248	-6.01573	2.03726	2.2059	3.40253	0.602009	0.53177	0.988895
AUAL	10.77	1.46069	7.47337	1.31128	3.37512	7.36259	3.67668	1.36123	6.03962	1.58021
AUAR	35.6887	1.38844	-8.04812	2.51257	7.75636	7.91512	2.88781	4.5378	5.68996	0.790703
AVAL	1.91229	-8.51878	7.3978	-2.1176	2.43728	1.9189	1.92251	0.454684	0.400373	0.364803
AVAR	2.56271	-7.60445	-7.69564	0.0326627	1.71702	1.99109	3.06742	0.445475	0.558638	0.753145
AVBL	48.7615	3.24775	6.22291	-2.68402	7.68467	5.63635	4.80581	5.81263	2.43525	3.24676
AVBR	35.333	2.35579	-8.03294	-1.70461	9.47298	3.46408	6.0547	6.48901	1.20964	3.83767
AVDL	24.4647	4.57634	7.91979	-3.2063	4.24169	3.19601	8.32051	2.55493	1.32867	6.13536
AVDR	24.1526	4.66116	-9.0871	-2.33222	7.26662	3.13355	5.89527	4.77753	1.01701	3.67988
AVEL	4.74628	-7.46665	5.36418	-0.351387	2.89186	3.88154	2.44604	0.856217	1.23808	0.593207
AVER	5.0696	-6.54295	-5.03482	0.749997	3.51175	4.40168	2.29691	1.14686	1.87297	0.697762
AVFL	62.6623	31.2301	3.2956	3.94902	20.6733	6.30576	3.61666	55.4699	4.28845	2.05301
AVFR	107.259	32.3339	0.725258	4.55873	21.2281	7.0695	5.37362	50.483	5.88454	2.64504
AVG	117.205	54.2512	-1.39793	1.63065	24.9827	5.5718	3.9544	72.8555	3.37524	1.20099
AVHL	12.3185	1.68374	6.70693	-6.43114	3.13448	4.32807	6.00848	0.998269	1.76429	2.34694
AVHR	13.1023	1.8637	-8.48825	-5.22517	2.83438	4.84181	4.4783	0.800124	2.16479	2.54286
AVJL	23.219	4.10028	7.30968	-4.66109	5.87428	3.41503	5.97402	2.68625	1.27829	3.00117
AVJR	13.9829	4.03924	-8.30436	-4.37308	3.19828	3.48075	6.50538	0.848261	1.04702	4.48305
AVKL	197.597	25.0113	3.57324	3.37428	33.7259	7.374	5.36872	142.072	5.65101	2.43002
AVKR	493.372	14.9728	-2.38002	5.08527	35.7998	9.93555	5.84828	108.583	9.6601	3.72471
AVL	383.583	10.7287	0.695558	5.01043	37.0085	10.5426	4.81538	120.625	8.72908	2.53633
AWAL	13.1422	-2.21963	5.12961	-2.99549	3.15223	3.40407	6.69154	1.36753	1.60509	4.70018
AWAR	8.81643	-2.52567	-6.80751	-2.40522	3.96022	1.64812	4.8562	1.26688	0.299319	2.97622
AWBL	13.5523	-2.65462	7.37534	-4.52578	3.46433	2.76512	5.50902	1.53024	0.648472	3.03971
AWBR	7.02267	-2.63119	-8.83391	-3.68417	3.16282	2.32681	5.93065	1.25607	0.408987	2.82803
AWCL	7.46624	-3.18817	8.01866	0.186293	3.18974	4.15743	3.20239	0.950055	2.56528	1.25639
AWCR	10.2658	-2.51975	-7.96243	1.84212	3.40635	4.91753	2.4634	1.34081	3.67927	0.668772
BAGL	4.22338	-18.1787	7.6408	0.417086	2.54142	3.04787	3.05872	0.918313	1.13501	0.764346
BAGR	6.20373	-17.3409	-6.80682	2.30657	3.94581	3.19968	3.23704	1.81864	1.22667	0.839742
CEPDL	3.58061	-10.0667	3.08618	-7.75053	1.86177	4.73726	1.93639	0.522607	2.07954	0.305016
CEPDR	4.45816	-9.3868	-6.19241	-6.85018	2.88401	3.04904	1.71364	0.950877	0.836632	0.398565
CEPVL	21.5172	-16.9487	4.37959	4.43006	13.9366	3.35746	4.17912	14.5877	1.10914	1.42473
CEPVR	13.5782	-15.8275	-3.40637	4.58493	9.75547	6.97624	3.04158	8.01025	4.70745	1.21599
DA1	151.905	61.4221	-1.2599	0.428494	27.3254	5.43057	7.83828	95.3673	3.08148	5.26254
DB1	102.469	54.435	-0.727044	2.34518	37.9176	4.53965	4.79583	97.1809	2.14242	2.53108
DB2	139.739	35.5565	0.493686	4.56151	46.5423	5.14554	6.26252	205.106	2.6647	5.64076
DD1	66.0589	57.1813	0.7561	0.927726	17.502	5.68258	4.01144	39.6485	2.95062	1.90541
FLPL	96.9369	18.7986	9.25552	-1.02134	18.8834	4.39895	5.88447	41.4384	1.82347	3.66837
FLPR	118.594	13.4515	-9.65123	0.494678	12.1429	6.90294	5.19887	16.652	3.79767	3.715
HMC	23.9008	-5.89427	0.232819	-8.07144	6.85336	3.92533	5.2752	4.45057	1.67991	2.52551
I1L	4.90538	-50.8038	4.07083	4.64851	2.86879	2.73012	3.87656	0.927428	0.827359	1.37276
I1R	4.17677	-51.214	-1.77321	6.21229	3.58954	2.81205	1.83212	1.23727	0.848112	0.309354
I2L	7.90255	-39.8788	6.74324	4.91844	3.217	3.45427	6.3256	0.819009	1.84767	4.56104
I2R	7.24054	-39.0661	-4.63573	6.53596	3.61683	3.89257	2.91431	0.98304	1.34602	0.673307
I3	14.3602	-36.1931	-0.686819	-3.05459	3.99098	3.85234	4.50136	1.69209	1.52603	3.03642
I4	13.8348	9.10672	-0.68969	-8.44827	7.10549	2.0855	5.13172	5.83302	0.357112	2.0467
I5	72.8706	11.5731	-1.92284	3.14783	7.30338	7.70322	5.49566	6.69312	3.79327	4.77583
I6	14.0101	12.5952	3.41663	-8.65929	8.25088	3.20451	2.12441	6.55415	1.16009	0.540945
IL1DL	5.49126	-24.3741	1.92826	-4.803	2.07946	3.06876	3.26576	0.552357	1.12804	0.955902
IL1DR	2.09436	-23.2613	-3.89647	-3.95921	2.05301	2.19672	2.13339	0.464679	0.477185	0.775372
IL1L	2.15354	-25.4054	6.30318	0.363653	2.91211	2.58487	2.83987	0.982405	0.781156	0.910017
IL1R	3.94132	-24.7808	-5.68326	2.14755	5.24582	2.55241	1.33274	2.25501	0.881598	0.229701
IL1VL	17.8734	-25.9051	3.69907	5.46172	16.0956	3.78444	6.05522	17.67	1.40677	2.53165
IL1VR	54.56	-25.2213	-0.983295	6.1435	9.81532	7.00703	4.42999	14.4678	4.25617	1.74297
IL2DL	43.9731	-31.495	3.89286	-2.97703	18.7486	7.44876	16.7728	28.1777	3.67763	23.8588
IL2DR	9.64757	-29.6456	-5.64829	-2.99438	4.68635	3.02423	3.51284	2.98927	0.829033	0.789192
IL2L	11.2733	-25.9989	8.15541	-0.229747	4.68464	3.39731	5.2321	2.32719	0.980022	3.18051
IL2R	17.1571	-25.6211	-7.30024	1.50953	4.42339	3.93542	4.92579	2.84251	2.18937	2.98296
IL2VL	151.943	-29.0355	4.86425	5.51764	18.6279	3.78269	13.2662	21.7307	1.65535	12.063
IL2VR	25.3492	-26.2632	-3.06438	6.69558	6.80546	5.21981	2.92023	5.01981	1.80054	1.03777
M1	52.674	11.9748	-5.84946	-11.2069	8.01997	3.64699	8.39586	6.09897	1.38976	9.3571
M2L	21.7306	8.38259	3.11754	-1.57021	7.99512	3.02129	4.74526	7.09246	0.963443	3.16648
M2R	16.373	8.32252	-5.02783	-2.273	10.5161	2.7908	5.08163	9.2127	0.888114	1.93465
M3L	3.6568	-32.0945	4.54856	2.99196	2.89681	2.32253	4.44296	0.83878	0.728854	2.24503
M3R	10.916	-31.7032	-2.0999	3.63419	3.84405	7.34713	3.15698	1.32178	4.51592	0.970224
M4	12.1214	-32.0642	-0.445956	-2.65611	3.29086	4.3462	4.37727	1.44095	1.46555	3.03411
M5	23.8695	22.218	5.87551	-9.95244	10.5291	2.1364	4.45525	10.7346	0.6103	1.59563
MCL	4.03145	-38.9392	4.14467	3.9336	2.6449	2.61664	3.81926	0.652817	0.80325	1.93681
MCR	7.10273	-39.0189	-2.55565	4.806	4.27417	3.64144	2.51122	1.54125	1.40121	0.511539
MI	20.1349	-38.2208	-0.765111	-3.61987	3.63201	4.56495	6.74792	1.32235	1.83972	3.37951
NSML	4.95846	-37.5347	7.00703	4.7928	3.43013	3.72569	6.72302	1.01222	1.73778	5.76279
NSMR	5.44366	-36.7498	-4.21565	5.49622	3.11341	4.67229	2.69874	0.876371	2.46019	0.699751
OLLL	3.51959	-25.0817	5.40425	-2.13368	4.45648	1.77794	2.49044	2.01154	0.349027	0.494486
OLLR	2.54329	-23.8611	-6.02056	-0.58583	9.77297	2.4057	1.46242	7.66856	0.469364	0.193915
OLQDL	10.4026	-20.4083	1.83107	-6.44465	6.3422	2.04452	3.28554	2.9063	0.64003	1.22975
OLQDR	7.8974	-19.3219	-4.87754	-5.62669	4.52362	1.50501	4.29059	2.17773	0.229838	1.95536
OLQVL	3.83115	-19.6546	5.6615	2.30327	6.0485	3.01668	1.04232	3.09173	1.11256	0.189143
OLQVR	5.33487	-19.0514	-4.73389	3.34414	6.09507	3.12535	1.89937	3.28298	0.870722	0.433999
RIAL	1.03724	-8.14743	4.96942	-4.95942	1.56291	1.67649	2.01249	0.230571	0.219419	0.397726
RIAR	0.825085	-7.66442	-6.28551	-3.82726	1.14815	1.85736	2.0126	0.117509	0.333368	0.371078
RIBL	22.7595	2.09353	5.36243	-0.673026	6.80383	4.42948	4.8805	4.57068	2.46189	1.62698
RIBR	20.1882	1.87646	-5.64526	0.504061	5.07461	7.5302	3.5009	2.97583	5.28058	1.31914
RICL	23.2994	10.0133	7.12882	0.342957	9.05583	7.47914	5.89608	7.55112	4.79861	2.64907
RICR	18.7132	9.30371	-6.89533	1.47329	6.98999	6.24187	3.06812	5.86607	3.01663	0.981308
RID	9.78367	-11.7257	-2.75097	-9.05504	3.8057	3.07703	3.77503	1.30673	1.08038	1.92501
RIFL	78.3403	35.2339	2.25052	3.60272	25.5185	4.51607	3.41196	44.1269	2.81683	1.50956
RIFR	43.4231	41.6591	-1.24691	3.44752	14.5227	3.00261	4.30696	25.1679	0.900939	1.96244
RIGL	14.7981	48.6598	1.62769	1.83982	22.6065	3.17763	3.55793	44.4602	0.878242	1.15293
RIGR	151.866	51.2736	0.325899	1.62629	32.043	5.14107	5.10195	97.6291	2.89698	2.2287
RIH	71.6463	-10.137	0.351462	4.93631	13.5541	6.48665	3.63394	29.0033	4.28335	1.15845
RIML	281.398	3.95145	4.12367	2.31191	24.6677	10.5614	10.2204	65.3643	10.5735	9.27207
RIMR	101.86	3.3288	-3.68056	3.93864	18.5695	9.63059	6.05338	23.5445	8.61323	4.78525
RIPL	2.27443	-21.4065	5.71382	-0.944558	2.6598	2.96596	2.26705	0.834338	0.923864	0.587866
RIPR	3.55407	-20.9456	-5.43004	0.188467	2.50883	1.57009	3.36014	0.589866	0.296451	1.23963
RIR	168.492	-4.34152	1.51647	2.61919	18.0004	9.14687	5.32799	28.9035	8.86537	3.11114
RIS	169.98	25.716	0.630087	4.90271	31.4378	8.25243	4.75445	87.2636	6.41683	1.65453
RIVL	20.2711	2.4902	3.65871	-8.4418	6.64827	5.06154	4.80888	3.54836	2.02048	1.95989
RIVR	35.8302	2.85952	-6.37946	-7.55098	13.0762	3.62751	7.12063	12.145	1.64753	4.2732
RMDDL	20.5416	-2.82245	3.69478	2.76672	8.66556	4.36708	1.98126	7.52088	1.81194	0.542923
RMDDR	21.6668	-2.49697	-1.66352	3.50923	9.33933	7.02818	2.93805	8.65614	6.96361	0.840201
RMDL	4.35227	-7.54709	7.30987	0.689669	4.82639	2.46134	2.03928	2.43218	0.746332	0.358361
RMDR	4.47323	-6.04707	-6.51851	2.2782	2.86787	4.98477	2.00376	0.796216	1.81081	0.465648
RMDVL	2.64583	-11.0189	8.57428	-2.08896	4.63792	1.5109	1.72122	1.74218	0.212666	0.379319
RMDVR	1.53033	-9.66446	-8.62942	-0.0177774	3.23468	1.74472	4.42934	0.800724	0.287922	1.55862
RMED	17.4681	-18.4001	-2.44645	-7.74095	4.60388	3.02663	5.64916	2.16617	0.741278	5.59064
RMEL	2.78161	-19.1845	6.51353	-2.00949	2.82694	4.08995	1.33946	0.568248	2.06183	0.181731
RMER	3.01292	-18.3699	-6.59309	-0.249523	2.18728	2.04847	2.38682	0.555232	0.538935	0.474458
RMEV	30.6397	-12.2351	1.43456	4.88871	13.2504	4.34816	2.97938	18.9469	1.5064	0.907755
RMFL	68.376	-0.357847	1.93827	5.27677	19.3684	5.44939	3.37449	31.6427	2.85181	1.09691
RMFR	54.0856	-0.97317	0.454271	4.86644	13.6326	5.14737	4.45319	21.6606	2.56514	2.61226
RMGL	84.376	33.3207	7.9203	-3.05167	18.822	4.66168	6.65567	31.9529	2.73624	4.04041
RMGR	98.1009	32.0334	-8.88477	-1.23814	17.7692	3.84928	9.29066	35.1675	1.45945	6.20633
RMHL	95.5191	-0.655179	3.05348	3.28032	8.28856	7.58544	6.70042	8.29704	5.46795	3.68463
RMHR	61.6325	-2.04758	0.23679	4.0199	7.22782	8.13589	5.13465	6.54337	4.7188	2.38217
SAADL	15.4886	-4.65925	1.62971	4.12776	6.8502	3.90814	2.34449	7.31629	1.56627	0.575893
SAADR	46.2661	-7.37415	0.0606624	4.62621	15.2568	5.43167	3.67893	22.7594	2.41489	1.36976
SAAVL	6.31054	-9.94938	5.97221	-4.47242	3.02838	3.50936	3.32371	0.865233	1.38334	0.906245
SAAVR	2.31149	-9.51494	-6.85578	-2.70916	2.21049	3.11129	3.41483	0.449018	0.851779	0.891637
SABD	48.1766	54.8734	-1.43628	1.49636	13.4342	3.38581	3.46501	25.7042	1.20584	1.14929
SABVL	212.372	24.386	2.37397	5.14999	25.0699	9.83271	3.5346	75.2963	7.4322	1.31765
SABVR	144.061	19.4629	-1.48698	5.99368	26.3262	6.64121	3.06893	88.9727	4.78691	0.88431
SIADL	171.339	-2.64407	2.29441	4.4129	20.5402	6.71317	4.72133	53.048	3.70344	2.72419
SIADR	53.8121	-4.61602	-0.954473	5.39601	22.5449	3.52763	3.00644	55.085	1.02811	1.16624
SIAVL	91.5725	7.07802	3.23094	4.21813	21.8871	10.599	4.86894	35.2587	9.109	2.34722
SIAVR	250.587	9.72294	-1.43034	5.3193	18.3574	10.0631	7.41914	39.5185	13.3676	4.40461
SIBDL	10.5756	-4.75166	5.6964	2.06636	5.22763	2.37798	5.40712	2.68631	0.680656	2.1681
SIBDR	21.9156	-4.11122	-5.5198	2.28979	6.76958	4.26652	4.81899	4.33561	1.77945	1.8943
SIBVL	84.4938	0.774329	2.75061	4.54282	19.5488	6.94128	6.34944	38.9433	5.18264	3.51294
SIBVR	71.2211	-4.55445	-0.699943	4.7853	11.1144	5.81217	5.257	13.9179	4.41975	2.15563
SMBDL	44.534	0.886558	2.46438	3.97523	8.52926	7.61542	3.04065	7.27155	5.29163	0.712915
SMBDR	66.0542	1.18729	-1.30031	3.73029	13.551	4.89481	5.50174	14.8614	3.01296	2.97425
SMBVL	59.9803	3.55311	3.43431	4.38169	10.7806	9.21182	3.38375	10.6584	5.74724	1.59187
SMBVR	101.498	7.6535	-1.00707	5.25386	15.9717	7.85747	5.99553	28.5084	8.39167	2.85376
SMDDL	161.824	-6.71688	2.50035	4.08014	24.9762	7.2215	5.33405	39.345	4.0415	4.34467
SMDDR	71.6892	-4.24383	-1.99166	3.41272	17.9779	2.16924	5.21192	35.7985	0.720657	3.34359
SMDVL	4.15272	-8.2917	6.27299	-5.81972	4.19427	2.6817	3.00645	3.07215	0.627846	1.32986
SMDVR	2.5696	-8.2032	-7.9777	-3.68379	4.26796	2.70604	2.293	1.86997	0.633337	0.73955
URADL	2.90908	-26.0079	3.9736	-4.0923	2.87056	1.77044	2.83058	0.89873	0.359313	0.740743
URADR	2.91889	-25.3001	-5.45321	-2.69016	4.63159	1.81445	1.83582	2.77747	0.279162	0.472419
URAVL	10.8676	-22.0635	4.5156	4.14802	12.1303	3.00945	5.02535	11.3249	0.941462	2.18908
URAVR	23.4438	-20.893	-2.91653	4.19547	9.71798	5.6178	2.58357	7.83042	2.98223	0.831898
URBL	2.88008	-22.401	7.50063	-0.462491	2.67989	3.13773	2.56268	0.668397	0.903556	0.860181
URBR	4.79213	-22.054	-7.18954	1.2424	4.82747	3.03238	1.31644	1.86729	1.17996	0.253755
URXL	3.01541	-9.07903	1.86267	-7.36977	2.29639	3.41521	2.7659	0.565477	1.14533	0.794138
URXR	4.16953	-8.79354	-4.55049	-6.48917	1.48608	3.90709	3.01914	0.236861	1.29559	1.02428
URYDL	1.494	-22.8482	4.06933	-4.45516	2.24975	1.89747	2.91604	0.440953	0.320975	0.719601
URYDR	1.60952	-21.916	-5.88637	-2.86087	4.1968	1.32795	3.37627	1.52232	0.30474	0.717632
URYVL	2.05601	-23.205	6.12651	1.84783	2.19333	4.03804	1.71515	0.398002	1.53326	0.221332
URYVR	9.78928	-22.6391	-4.8404	3.6945	5.09501	3.2402	3.58961	2.35825	0.873059	1.17325
VA1	17.2332	43.2992	1.82557	3.01953	26.5193	4.08875	2.78322	99.9504	1.78463	1.18973
VA2	649.32	84.3612	0.20888	-0.788375	22.3989	8.76562	14.24	53.1449	8.42743	18.4896
VB1	82.3954	40.848	1.42405	3.23991	23.0163	11.3558	4.39958	36.8837	10.5681	1.52288
VB2	72.8197	23.9395	1.75974	5.56805	21.5672	5.61138	3.74426	49.2067	4.04142	1.42582
VB3	909.599	90.0577	0.341005	-1.4253	27.2131	9.93785	16.0368	69.976	9.89319	23.4638
VD1	107.565	47.8073	1.04818	1.50437	22.5843	6.5625	4.23182	79.5442	4.64788	1.36307
VD2	92.5229	63.9945	-1.45317	0.409072	18.5391	4.16644	6.19496	49.3124	1.8347	3.29601

### Sheet: Tail Positions
Neuron	Volume (μm3)	A-P Position (μm)	D-V Position (μm)	L-R Position (μm)	A-P Distance (μm)	D-V Distance (μm)	L-R Distance (μm)	A-P Variance (μm2)	D-V Variance (μm2)	L-R Variance (μm2)
ALNL	8.50284	21.2706	3.16106	-3.99331	10.779	3.43206	2.08047	11.4301	1.22448	0.383652
ALNR	5.21148	23.0612	-2.95299	-4.01804	9.21567	2.16096	2.11124	9.89992	0.608087	0.440324
AS10	69.043	-83.8688	-0.463924	-1.34217	13.4744	6.19122	5.54505	19.6577	4.21394	2.69057
AS11	2.54549	-31.2195	0.582228	2.45162	10.723	1.04563	1.66851	9.39442	0.136738	0.221082
DA7	32.3764	-83.7533	0.21666	-1.843	6.29276	5.64432	4.45634	3.30054	3.59413	2.66834
DA8	3.00515	-11.1104	-0.904763	1.24137	9.83993	3.33126	1.21442	10.1219	1.13852	0.111921
DA9	1.38095	-13.2512	-1.87654	2.08394	3.784	1.90273	1.17614	1.17405	0.277639	0.113809
DD6	13.2362	-19.0128	-0.266414	1.34533	12.5547	3.40414	1.40005	13.9417	1.05269	0.285191
DVA	1.53507	10.2496	-0.940568	-4.82743	1.99564	0.867325	3.25568	0.398885	0.11854	1.02566
DVB	2.4778	9.05643	1.1848	-5.26092	1.30624	2.40168	3.05029	0.267524	0.487323	0.992425
DVC	1.65556	11.9805	1.64576	-5.21107	1.41673	2.20357	2.72898	0.200358	0.396787	0.795411
LUAL	2.84521	12.5118	4.39124	-0.45074	7.74149	0.719352	3.08371	6.20387	0.0640143	0.718862
LUAR	4.50024	11.7293	-4.14378	-0.846515	5.00222	2.11713	2.47957	2.95888	0.429752	0.859916
PDA	0.709846	-4.39538	-1.49929	1.85535	1.45056	2.34838	1.10802	0.207195	0.565477	0.102992
PDB	3.22227	-9.27515	-2.59731	1.73815	6.09679	3.30271	2.45932	3.12533	0.956272	0.504098
PHAL	1.97519	9.04576	4.99408	1.08737	4.05455	1.52013	1.7341	1.43521	0.19505	0.319473
PHAR	0.617126	8.81079	-4.4629	0.427456	1.74394	1.94038	1.2995	0.250724	0.358715	0.10996
PHBL	0.679563	11.8148	5.05472	0.0776373	1.20668	1.54267	2.04978	0.173244	0.238505	0.450912
PHBR	0.538977	11.6472	-4.9618	-0.256957	2.58953	1.60082	1.56351	0.523876	0.320703	0.261167
PHCL	1.32606	19.3017	3.96218	1.25715	3.69883	0.989437	1.47846	1.39754	0.132347	0.191034
PHCR	2.42712	18.7958	-3.81516	0.799492	5.23046	1.70643	2.00263	2.89277	0.269955	0.391399
PHSO1L	17.2707	37.2144	1.59233	1.75448	7.34552	3.66402	2.75294	8.3579	1.13399	0.90219
PHSO1R	15.6722	38.9373	-1.73006	0.326148	7.80198	2.8116	3.83288	5.05076	1.08989	1.00177
PLML	10.2102	28.8266	3.27632	2.65493	9.39538	3.07148	2.59581	6.54749	0.6681	0.51614
PLMR	11.0302	29.5159	-3.69626	2.67743	9.36104	2.23277	2.3442	6.89851	0.559263	0.84654
PLNL	12.287	9.04876	4.44643	1.0666	11.9403	4.04423	2.16799	16.0557	1.52103	0.433616
PLNR	0.714197	11.2064	-3.54936	0.659323	2.42917	1.34085	1.10331	0.552283	0.203515	0.140097
PQR	2.86877	14.467	4.35868	1.00454	2.10866	2.94168	2.89246	0.383816	0.635913	0.808866
PVCL	9.6919	15.0299	4.12985	-0.277304	11.0641	1.42738	3.5479	10.0862	0.193934	1.26946
PVCR	1.2363	13.9186	-4.04076	-0.317722	5.63971	1.47033	1.96338	2.7341	0.299025	0.332917
PVNL	6.58654	28.6954	2.71579	1.33784	6.85082	1.63812	3.53866	5.57165	0.332653	1.33565
PVNR	18.3813	33.5503	-2.19968	-0.418	10.3212	2.5251	3.67122	12.1321	0.642972	1.03804
PVPL	2.22023	-22.7767	1.06639	2.12497	4.22728	1.22913	1.52577	2.12372	0.213712	0.253165
PVPR	7.24381	-18.3861	-1.86921	1.45476	17.3871	3.47931	1.43836	23.813	0.814193	0.163236
PVQL	7.35796	6.41911	5.44967	-1.08364	4.65994	2.2124	2.86115	3.01763	0.508583	1.0768
PVQR	0.383574	6.80708	-4.29448	-1.47647	1.42833	1.31757	0.985272	0.248252	0.161969	0.10055
PVR	12.0086	22.6722	-2.97895	-0.718763	9.71972	2.74599	4.54799	13.0798	0.716772	2.56978
PVT	16.3364	-23.2236	-1.29648	1.66629	17.5589	4.24142	1.76048	22.7612	1.43872	0.354712
PVWL	6.66181	19.6178	3.5792	-0.459197	4.63344	2.95323	3.5657	3.07711	0.772419	1.14526
PVWR	19.2658	20.5848	-3.17989	-0.758222	10.4208	3.50016	3.42879	11.7767	0.995301	1.58289
VA11	5.45487	-56.7828	0.605236	0.381087	12.9593	1.27539	1.41844	13.8965	0.166435	0.268678
VA12	2.08139	-18.5049	1.72517	1.96866	4.74902	1.64725	1.25667	1.63301	0.306463	0.175173
VD11	25.1089	-80.5113	0.0820956	-1.98268	6.40567	5.60397	2.69002	5.28248	3.05689	0.981827
VD12	4.37717	-26.3082	0.738039	2.13987	9.60789	1.97952	1.69967	6.72388	0.360196	0.358416
VD13	2.9397	-12.3475	-2.48176	1.10958	4.78323	3.4049	1.14561	3.2104	1.1519	0.169219

### Sheet: Head Colors
Neuron	mNeptune2.5	Variance	CyOFP1	Variance	mTagBFP2	Variance
ADAL	0.281461	0.00431176	0.078655	0.00337529	0.581443	0.0417327
ADAR	0.327949	0.0136065	0.0874512	0.00255688	0.531648	0.0376006
ADEL	0.614185	0.00154334	0.0817842	0.00335718	0.322026	0.0215892
ADER	0.609693	0.00252493	0.0815523	0.00111727	0.201696	0.0103779
ADFL	0	0.000160479	0	0.000268945	0.00351801	0.00133335
ADFR	0	8.34484e-05	0	0.000261559	0.0148383	0.00105087
ADLL	0	6.26852e-05	0.0560369	0.000659738	0	0.000893031
ADLR	0	9.36392e-05	0.0558525	0.00108963	0	0.000359829
AFDL	0	0.000249829	0	0.000341434	0.743152	0.00206349
AFDR	0	0.000455271	0	0.000491383	0.732004	0.00281745
AIAL	0.105936	0.0287475	0.0102279	0.00321493	0.0412599	0.00196778
AIAR	0.0824639	0.01524	0.0128624	0.0032554	0	0.000581454
AIBL	0.462433	0.00786326	0.0513527	0.000351127	0.0184608	0.0011474
AIBR	0.468988	0.00496471	0.0292975	0.000192621	0.0236119	0.00144821
AIML	0.514579	0.00610028	0.0929785	0.00215293	0.616216	0.016191
AIMR	0.522699	0.00526209	0.0751051	0.000934863	0.527588	0.0229486
AINL	0	0.000161908	0.192106	0.0114924	0.0237106	0.00158717
AINR	0.00443358	0.000320917	0.262978	0.0138837	0.0482035	0.00292205
AIYL	0.0197821	0.00906935	0.323848	0.0761122	0.0493914	0.00754539
AIYR	0	0.0010237	0.226088	0.0463229	0.043195	0.00311387
AIZL	0.291885	0.00462139	0.0131487	0.000233848	0.456897	0.0278588
AIZR	0.329631	0.0062986	0.0184299	0.00032223	0.543805	0.0300764
ALA	0	0.0013919	0	0.000489427	0.680545	0.0235469
AQR	0.449104	0.0164198	0.705154	0.0186492	0	0.00168997
AS1	0	0.000556645	0.511286	0.0195337	0	0.00123068
AS2	0	0.000157083	0.655908	0.00222101	0	0.000231896
ASEL	0	0.000650477	0.0453245	0.000532649	0.506175	0.0312431
ASER	0	5.42224e-05	0	0.000732826	0.430088	0.0430513
ASGL	0.0195098	0.000697796	0.285718	0.0191336	0.308223	0.0171078
ASGR	0.0243435	0.000594511	0.312565	0.0075281	0.361518	0.0143051
ASHL	0.0718701	0.000872988	0.13679	0.00305917	0.0260105	0.00105663
ASHR	0.0641997	0.000881565	0.139037	0.00455596	0.0125771	0.00036403
ASIL	0	0.000312308	0.0092876	0.00186485	0	0.000456933
ASIR	0	8.87354e-05	0.00394744	0.000310057	0	0.000623345
ASJL	0	0.000185873	0.037654	0.00076461	0	0.000406536
ASJR	0	0.000254896	0.030482	0.000638403	0	0.000544559
ASKL	0.0129557	0.000192176	0.0658393	0.00279528	0	0.000334231
ASKR	0.00933084	0.000272321	0.0529338	0.000586519	0	0.000269339
AUAL	0.281697	0.00360511	0.0280284	0.000287661	0.0467445	0.000499692
AUAR	0.293716	0.00461758	0.0149655	0.000206416	0.0309182	0.000759981
AVAL	0.568216	0.000186667	0.510902	0.033141	0.709084	0.000534755
AVAR	0.558436	0.00183915	0.45247	0.0183503	0.715514	0.000324825
AVBL	0	0.000450035	0	0.000655974	0.0448663	0.0037823
AVBR	0	0.00216001	0	0.00108673	0.0143083	0.00101489
AVDL	0.573602	0.000505092	0.704811	0.00704208	0	0.00164413
AVDR	0.54884	0.00407994	0.695642	0.0199724	0.001603	0.00172393
AVEL	0.587065	0.000141088	0.634876	0.012408	0.19186	0.00723183
AVER	0.577848	9.84695e-05	0.647438	0.0123225	0.276441	0.0407784
AVFL	0	0.000168675	0.0037436	0.000748515	0.236448	0.0103172
AVFR	0	0.000125676	0	0.000451482	0.138335	0.00244153
AVG	0.0462194	0.00148979	0.536581	0.0195241	0.655221	0.0234481
AVHL	0	5.78949e-05	0	0.000612949	0.700801	0.0127892
AVHR	0	2.66313e-05	0	0.000385749	0.675659	0.00762884
AVJL	0.354307	0.00861359	0.0775385	0.00156451	0.642652	0.0150269
AVJR	0.459469	0.00500751	0.125476	0.00295978	0.668088	0.0101564
AVKL	0	0.00054658	0	0.00343993	0.705383	0.0187486
AVKR	0	8.87154e-05	0	0.00122018	0.758363	0.000405637
AVL	0.303639	0.0268622	0.2486	0.0290385	0.0506999	0.00335674
AWAL	0	0.000199575	0.216032	0.00555136	0	0.000690088
AWAR	0	0.000147545	0.228832	0.00900044	0	0.00036489
AWBL	0.119012	0.00558706	0.29768	0.0148299	0.680505	0.0147015
AWBR	0.138509	0.00277787	0.340435	0.0187531	0.626014	0.0123074
AWCL	0.144595	0.00242186	0.100149	0.00481174	0.25549	0.0122912
AWCR	0.104809	0.000578019	0.0934018	0.00262986	0.231768	0.0160101
BAGL	0.136241	0.00214062	0.0343889	0.00076309	0.0908677	0.00397413
BAGR	0.153786	0.0018923	0.0400477	0.00040963	0.102386	0.00702595
CEPDL	0.619632	9.23286e-05	0.202933	0.00312813	0.554143	0.0273705
CEPDR	0.601077	0.00326549	0.16714	0.00599437	0.53119	0.0205895
CEPVL	0.611828	0.0001197	0.203462	0.00356034	0.670756	0.00632302
CEPVR	0.615367	0.000164806	0.219273	0.00261837	0.580799	0.0257757
DA1	0.173135	0.00477495	0.740598	0.00302823	0	0.00676538
DB1	0.537584	0.00660037	0.643723	0.0248521	0.209163	0.0224712
DB2	0.533804	0.00233119	0.717103	0.00390466	0.18767	0.0182399
DD1	0.0310255	0.00530369	0.418746	0.0766428	0.640811	0.0319692
FLPL	0.118094	0.00629436	0.487184	0.0632641	0.340073	0.027092
FLPR	0.0778165	0.00242565	0.518915	0.0336883	0.446949	0.044247
I1L	0.0813535	0.00247042	0.18819	0.0118498	0.58462	0.0221655
I1R	0.0824118	0.00343338	0.163936	0.00583606	0.606135	0.0262133
I2L	0.394332	0.00734951	0.0560231	0.0011375	0.176584	0.00946277
I2R	0.429509	0.00487524	0.0700466	0.00166943	0.181864	0.00531985
I3	0.581729	0.00713995	0.142159	0.0052426	0	0.000358717
I4	0	0.000222484	0	0.000247436	0	0.000451828
I5	0	7.87715e-05	0.0202376	0.000706238	0.050787	0.00195406
I6	0	7.12691e-05	0.125751	0.0111455	0.0607619	0.00385417
IL1DL	0.647698	0.00276288	0.0778177	0.00240956	0.048072	0.0164468
IL1DR	0.670452	0.000198801	0.0747907	0.00122929	0.0731336	0.036609
IL1L	0.262365	0.00410272	0.0178332	0.000394933	0.0474062	0.00248867
IL1R	0.259295	0.00428235	0.0186035	0.000722608	0.0489674	0.00153973
IL1VL	0.666421	0.000155004	0.110388	0.00100403	0.0604815	0.00216463
IL1VR	0.668589	0.000148123	0.0948282	0.00147435	0.0542689	0.0125803
IL2DL	0.286633	0.0047476	0.25744	0.0160078	0	0.000187648
IL2DR	0.337431	0.00697608	0.305686	0.0173042	0	0.000168034
IL2L	0.180271	0.00526737	0.174696	0.0152813	0	0.000438156
IL2R	0.258698	0.00425225	0.213122	0.011109	0	0.000769764
IL2VL	0.360261	0.00869339	0.348093	0.00907325	0	0.000254816
IL2VR	0.318012	0.00369043	0.318644	0.0123581	0	0.000234384
M1	0	0.000249238	0	0.00034296	0.77046	0.000423328
M2L	0	0.000140737	0	0.000219337	0	0.00043119
M2R	0	0.000157468	0	0.000441186	0	0.000528788
M3L	0.449007	0.00420498	0.747681	0.00134469	0.00178041	0.000347727
M3R	0.448075	0.00899073	0.723186	0.00609341	0	0.000587316
M4	0	0.000175774	0	0.000330123	0.0352618	0.000655671
M5	0.00825133	0.000230692	0	0.0007076	0	0.000359017
MCL	0.00940469	0.000383776	0	0.00030135	0	0.000586355
MCR	0.00778268	0.000305122	0	0.00021195	0	0.00403149
MI	0.0267669	0.000186636	0	0.000166021	0	0.000351185
NSML	0.0656957	0.000639797	0	0.000169651	0	0.000368732
NSMR	0.0683341	0.000429951	0	0.000166694	0	0.000473642
OLLL	0.0138227	0.0013014	0.402372	0.0256865	0.650875	0.0130638
OLLR	0.00449934	0.00245747	0.371191	0.0340242	0.678691	0.00353282
OLQDL	0.283204	0.00421001	0.676592	0.0165022	0.0331687	0.0277662
OLQDR	0.271837	0.00528727	0.618383	0.0207463	0.000427433	0.00942515
OLQVL	0.361333	0.0101183	0.718638	0.00481669	0	0.000849525
OLQVR	0.428703	0.00608851	0.738215	0.0032964	0	0.00137695
RIAL	0.206478	0.00209247	0.00342405	0.000471222	0.148909	0.0197944
RIAR	0.241009	0.00220426	0.0106765	0.000255555	0.132246	0.00289275
RIBL	0.00589054	0.000447802	0.0102204	0.0012717	0.0653138	0.00149438
RIBR	0.0135016	0.000483423	0.0129925	0.00104602	0.0483605	0.00229724
RICL	0.0706591	0.00114177	0.0300017	0.000264661	0.623137	0.0163433
RICR	0.0682208	0.00115369	0.0522167	0.0019199	0.665184	0.0209894
RID	0	0.000312662	0	0.00032544	0	0.00057944
RIFL	0	0.00019154	0.0401239	0.000754394	0	0.00085353
RIFR	0.00275067	0.000407022	0.0381851	0.000850256	0	0.000497538
RIGL	0.575377	0.00614161	0.0278569	0.000967377	0.741773	0.000687513
RIGR	0.597573	0.000542798	0.0273467	0.000906216	0.740844	0.000749491
RIH	0.0340403	0.0018712	0.165556	0.012521	0.664669	0.0135885
RIML	0.376784	0.0428096	0.358153	0.0672263	0.0961621	0.0199123
RIMR	0.462984	0.0365912	0.425143	0.0460927	0.22136	0.0517301
RIPL	0.000891403	9.96341e-05	0	0.000220764	0.00137396	0.000346409
RIPR	0.00503906	0.000290703	0	0.00119995	0.00714181	0.000503132
RIR	0.0216461	0.000973818	0	0.000602286	0.114711	0.0152418
RIS	0.301172	0.0180894	0.25231	0.0392379	0.0706174	0.0103922
RIVL	0.0399286	0.00261253	0.100465	0.00842037	0.62147	0.0501985
RIVR	0.0252033	0.00184465	0.0964331	0.00523394	0.722034	0.00482098
RMDDL	0.621032	0.00424626	0.170691	0.005461	0.163434	0.0239142
RMDDR	0.634855	0.000134421	0.255581	0.00850286	0.22777	0.00405974
RMDL	0.601403	0.00122497	0.207727	0.00788254	0.563394	0.0245502
RMDR	0.593798	0.00144677	0.191107	0.00533525	0.674302	0.00369911
RMDVL	0.645094	5.64845e-05	0.21851	0.00574093	0.171202	0.00778767
RMDVR	0.642744	0.000211386	0.207818	0.00974084	0.214309	0.0191659
RMED	0	0.000255671	0	0.00121278	0.545969	0.0316085
RMEL	0.0326376	0.00222728	0.0154258	0.00152395	0.76344	0.000473593
RMER	0.0282537	0.00316694	0.0101654	0.00159263	0.729177	0.00725418
RMEV	0	0.000101973	0	0.000143177	0.546701	0.0580131
RMFL	0.0551583	0.00285177	0.0568062	0.00317775	0.701878	0.0226785
RMFR	0.0448087	0.00213574	0.04753	0.00704492	0.653819	0.0319335
RMGL	0.000573577	0.00392924	0.0446143	0.021104	0.00305586	0.000590679
RMGR	0	0.000107219	0	0.00201038	0.00402462	0.000658479
RMHL	0	0.000611665	0	0.000257492	0.00798305	0.00205549
RMHR	0	0.000215085	0.00250986	0.00200064	0.0163135	0.0018125
SAADL	0.0557645	0.00433599	0.158752	0.00309711	0.53111	0.0202251
SAADR	0.0103284	0.000509801	0.114583	0.00503679	0.550629	0.0363695
SAAVL	0.00210745	0.00034579	0.103513	0.00505602	0.655212	0.00849396
SAAVR	0.100434	0.0115779	0.114542	0.00402592	0.677421	0.014545
SABD	0.0540347	0.00332949	0.660451	0.032071	0	0.0010547
SABVL	0.0842449	0.00148029	0.575068	0.0239464	0	0.00035146
SABVR	0.0846685	0.000945164	0.584747	0.00991009	0	0.000406762
SIADL	0	0.00794947	0	0.000816324	0.706546	0.0202445
SIADR	0	0.000319028	0	0.00117434	0.734127	0.00661473
SIAVL	0	0.000890265	0	0.000631366	0.743794	0.00147919
SIAVR	0	0.000236361	0	0.000817026	0.690141	0.0231886
SIBDL	0.00422106	0.000159475	0	0.000153703	0.00216765	0.000713978
SIBDR	0.00104424	0.000279799	0	0.000337957	0	0.000337052
SIBVL	0	0.00177654	0.105797	0.0505547	0.0834008	0.0123283
SIBVR	0	0.000179289	0.0405111	0.0126343	0.0329551	0.00584986
SMBDL	0.039926	0.00807097	0.290817	0.0119712	0.731308	0.000629843
SMBDR	0.0302079	0.00165038	0.274089	0.0102337	0.645825	0.0216279
SMBVL	0.0223416	0.000648193	0.258719	0.00772849	0.685652	0.00953082
SMBVR	0.0197004	0.0025322	0.191825	0.0109976	0.648473	0.0252268
SMDDL	0.513191	0.0262168	0.343235	0.0285698	0.0996004	0.00405753
SMDDR	0.423855	0.0401705	0.281149	0.0673804	0.19034	0.0566933
SMDVL	0.579478	0.0027403	0.248414	0.00953901	0.0752758	0.00399897
SMDVR	0.47286	0.0112428	0.225447	0.00443341	0.114384	0.0310422
URADL	0	0.000109269	0	0.000182788	0.635771	0.0209245
URADR	0	0.00140078	0	0.00057238	0.721169	0.000843479
URAVL	0	0.00175939	0	0.00128424	0.741633	0.0043676
URAVR	0	0.00014742	0	0.000372567	0.690669	0.019986
URBL	0	0.000273151	0.0401264	0.00262957	0.0295706	0.000992642
URBR	0	0.000228955	0.0549084	0.00476715	0.05713	0.00297309
URXL	0.19288	0.0032452	0.645774	0.0105149	0	0.000397318
URXR	0.247581	0.00217928	0.687931	0.00409989	0.010789	0.00227338
URYDL	0.157877	0.00304678	0.168066	0.00702857	0.701881	0.00841334
URYDR	0.162664	0.00420603	0.134196	0.00220594	0.696023	0.00625637
URYVL	0.106428	0.00393028	0.130608	0.00891298	0.74547	0.000428065
URYVR	0.146021	0.00400396	0.147911	0.00621547	0.714185	0.00255644
VA1	0.425334	0.0206206	0.322493	0.0246865	0.0130274	0.00835292
VA2	0.616888	0.00136496	0.210824	0.0079987	0.023867	0.00150671
VB1	0.645337	0.000328681	0.139758	0.00366572	0.24686	0.0296658
VB2	0.442076	0.0147635	0.0587819	0.00151537	0.371847	0.0628118
VB3	0.536243	0.0162204	0.135589	0.00735422	0.604937	0.0284363
VD1	0	0.000350564	0.0619975	0.0120297	0.725621	0.0116868
VD2	0	0.000496056	0.0737197	0.0057445	0.763072	0.000431202

### Sheet: Tail Colors
Neuron	mNeptune2.5	Variance	CyOFP1	Variance	mTagBFP2	Variance
ALNL	0.189101	0.0029606	0.0619337	0.00212145	0.0735597	0.00211966
ALNR	0.190621	0.00465333	0.0787412	0.00272583	0.0972956	0.00266308
AS10	0.197147	0.00400706	0.931113	0.00213161	0	0.000286658
AS11	0.187894	0.00162261	0.931214	0.00663502	0	0.00118678
DA7	0.989047	0.000653274	0.962622	0.0148398	0	0.00140811
DA8	0.887106	0.00708932	0.897691	0.0211681	0	0.00287357
DA9	0.959727	0.00528192	0.596515	0.0168832	0.155953	0.0326559
DD6	0.0845511	0.0159993	0.218871	0.0241744	0.98298	0.00101811
DVA	0.089152	0.000898565	0.560702	0.0242984	0	0.00110087
DVB	0.234824	0.0135068	0.161687	0.00805709	0.494758	0.00939338
DVC	0.0492355	0.000283067	0.047167	0.000932819	0.917722	0.00491495
LUAL	0.216007	0.0132684	0.866598	0.0200731	0.0437195	0.00143798
LUAR	0.212028	0.00431977	0.878317	0.00870565	0.070489	0.00717193
PDA	0.101992	0.00085665	0.0661567	0.00164287	0.00178922	0.000736642
PDB	0.0737134	0.00184084	0.664594	0.0284066	0	0.00598993
PHAL	0.048065	0.000501168	0.312387	0.00730734	0.11031	0.00197985
PHAR	0.0509508	0.000891219	0.348316	0.0100405	0.134807	0.00285953
PHBL	0.139584	0.00116433	0.259541	0.00663931	0.27392	0.00345041
PHBR	0.144249	0.00216153	0.266312	0.00690434	0.34164	0.0110087
PHCL	0.167109	0.00490343	0.0267914	0.00111271	0.994874	0.0012526
PHCR	0.171936	0.00423826	0.0228389	0.0013528	0.994217	0.00115402
PLML	0.897139	0.00276586	0.990838	0.0010256	0.849726	0.00989446
PLMR	0.87343	0.00984382	0.988123	0.00117819	0.866373	0.00659166
PLNL	0.14228	0.00160495	0.091092	0.00232939	0.242798	0.00583933
PLNR	0.169378	0.00185636	0.102676	0.00223632	0.178287	0.00499185
PQR	0.875393	0.00516676	1	0.0026077	0.125717	0.00649197
PVCL	0.852454	0.00785924	0.86294	0.0190725	0.703269	0.0360946
PVCR	0.835847	0.00483595	0.914765	0.00410814	0.678506	0.0192185
PVNL	0	0.000365384	0	0.000544923	1	0.000876807
PVNR	0	0.000314575	0	0.000535997	0.952019	0.0199124
PVPL	0.480679	0.0161495	0.354216	0.00601211	0.960425	0.00119875
PVPR	0.513912	0.0190742	0.395776	0.0147597	0.962543	0.000891255
PVQL	0	0.000104685	0	0.000682562	0.858185	0.0383915
PVQR	0	0.000248099	0	0.00052011	0.939839	0.00864314
PVR	0.822169	0.0124997	0.561179	0.0171678	0.00335637	0.00135141
PVT	0.226271	0.00781996	0.515504	0.0494507	0.464978	0.021666
PVWL	0.0113017	0.000217154	0	0.000901731	0.402016	0.0417516
PVWR	0.0232543	0.000675438	0	0.00178584	0.369187	0.0157471
VA11	1	0.00179153	0.223848	0.00221598	0.825669	0.0205296
VA12	0.987932	0.00608799	0.179944	0.00201023	0.609947	0.0453826
VD11	0	0.000376512	0.0656906	0.00497017	0.994813	0.000853134
VD12	0	0.00113194	0.0174345	0.00185854	0.997336	0.000915697
VD13	0.0310561	0.00889878	0.0321445	0.00455733	0.995123	0.000919619
