## Supplementary material for "NeuroPAL: A Neuronal Polychromatic Atlas of Landmarks for Whole-Brain Imaging in *C. elegans*": Table S4

### Sheet: Expression
	LEGEND
	No expression found.
	Published expression confirmed by NeuroPAL.
	Published expression not present.
	NeuroPAL identified expression.
				GAR				GBB			MGL
	NEURON CLASS	NEURON SUB CLASS		gar-1	gar-2	gar-3		gbb-1	gbb-2		mgl-1	mgl-2	mgl-3
	ADA			X		X		X	X			X
	ADE							X			X	X
	ADF							X			X
	ADL							X	X
	AFD			X									X
	AIA										X
	AIB				X				X			X
	AIM											X	X
	AIN			X				X			X	X
	AIY				X						X	X
	AIZ				X			X					X
	ALA							X				X
	ALM					X		X				X
	ALN							X			X	X
	AQR			X								X
	AS			X	X	X		X	X
	AS	AS1		X	X	X		X	X		X
	ASE			X									X
	ASG							X
	ASH			X				X	X		X
	ASI
	ASJ
	ASK				X			X
	AUA			X									X
	AVA				X			X	X
	AVB							X	X			X
	AVD			X	X			X	X
	AVE			X				X	X			X
	AVF				X			X			X
	AVG							X
	AVH							X	X
	AVJ							X
	AVK			X				X
	AVL			X				X	X		X	X	X
	AVM							X				X
	AWA
	AWB							X
	AWC			X									X
	AWC-OFF	AWC-OFF		X	X								X
	BAG				X								X
	BDU
	CAN
	CEP			X		X		X	X		X	X
	DA			X	X	X		X	X			X
	DB			X	X	X		X	X			X
	DD			X	X	X		X
	DVA							X				X
	DVB							X
	DVC							X
	FLP							X	X			X
	HSN							X				X
	I1				X			X	X		X	X
	I2				X	X		X			X
	I3					X					X	X
	I4							X			X
	I5					X		X			X	X
	I6			X				X			X
	IL1			X	X			X			X
	IL1	IL1D/V		X	X			X			X	X
	IL1	IL1L/R		X	X			X	X		X
	IL2
	IL2	IL2D/V							X
	IL2	IL2L/R						X			X
	LUA					X		X	X		X
	M1			X	X			X
	M2					X		X			X
	M3			X
	M4			X	X			X			X
	M5										X
	MC			X				X
	MI			X
	NSM					X		X			X	X	X
	OLL			X		X		X	X
	OLQ			X	X	X		X
	PDA				X			X	X			X
	PDB					X		X	X
	PDE			X				X	X		X
	PHA							X	X
	PHB							X	X
	PHC				X			X
	PLM					X		X				X
	PLN							X				X
	PQR							X			X	X
	PVC				X			X	X		X	X
	PVD							X	X			X
	PVM							X	X			X
	PVN				X			X
	PVP							X
	PVQ				X			X	X		X
	PVR							X
	PVT							X
	PVW					X		X	X
	RIA					X		X
	RIB							X	X		X	X
	RIC							X	X		X	X
	RID				X			X				X
	RIF					X		X	X		X
	RIG											X
	RIH			X				X
	RIM			X	X			X				X
	RIP							X				X
	RIR				X			X
	RIS			X	X			X	X		X	X	X
	RIV				X			X	X		X	X
	RMD				X			X	X		X	X
	RMD	RMDL/R		X	X			X	X		X	X
	RME					X		X				X
	RMF							X				X
	RMG			X				X	X
	RMH							X	X		X	X
	SAA			X	X			X	X			X
	SAB			X	X	X		X
	SAB	SABD		X	X	X		X	X
	SDQ							X	X
	SIA							X
	SIB				X			X				X
	SMB							X				X
	SMD			X	X			X	X		X	X
	URA					X		X	X
	URB							X
	URX							X	X			X
	URY			X	X	X		X	X				X
	VA			X	X	X		X
	VA	VA12		X	X	X		X				X
	VB			X	X	X		X
	VC				X			X
	VC	VC1/2/3/6			X			X	X
	VD			X	X	X		X
	VD	VD1		X	X	X		X	X

### Sheet: Data
	Metabotropic Receptors Total	Metabotropic Acetycholine Receptors	Metabotropic Glutamate Receptors	Metabotropic GABAB Receptors	Ionotropic GABAA Receptors
Receptor Expression Neurons (%)	0.966887	0.701987	0.536424	0.887417	0.470199		* The number of neurons expressing the receptor, divided by 302.
Autapse Expression Neurons (%)	0.552632	0.533333	0.666667	1	0		* The percentage of autosynaptic neurons expressing the receptor, per neurotransmitter.
Synaptic Signaling (Neurotransmitter = Receptor) Synapses ≥ 1 (%)	0.752193	0.760661	0.663321	0.969499	0.599129		* The percentage of synapses where the presynaptic neurotransmitter matches the postsynaptic receptor.
Synaptic Signaling (Neurotransmitter = Receptor) Synapses ≥ 5 (%)	0.798555	0.821372	0.726636	0.965517	0.648276
Synaptic Signaling (Neurotransmitter = Receptor) Synapses ≥ 10 (%)	0.80776	0.814815	0.7751	0.964286	0.642857
Extrasynaptic Signaling (Receptor ≠ Neurotransmitter) Synapses ≥ 1, Neurons (%)	0.066225	0.033019	0.098765	0.365672	0.309859		* The percentage of neurons where the postsynaptic receptor has no presynaptic neurons with the matching neurotransmitter.
Extrasynaptic Signaling (Receptor ≠ Neurotransmitter) Synapses ≥ 5, Neurons (%)	0.251656	0.245283	0.425926	0.679104	0.619718
Extrasynaptic Signaling (Receptor ≠ Neurotransmitter) Synapses ≥ 10, Neurons (%)	0.470199	0.514151	0.617284	0.835821	0.795775
	Sensory Neurons	Inter Neurons	Motor Neurons	Polymodal Neurons
Extrasynaptic Signaling (Receptor ≠ Neurotransmitter) Synapses ≥ 1, Neurons (%)	0.85	0.2	0.05	0.1		* The percentage of neuron types where the postsynaptic receptor has no presynaptic neurons with the matching neurotransmitter.
Extrasynaptic Signaling (Receptor ≠ Neurotransmitter) Synapses ≥ 5, Neurons (%)	0.671053	0.276316	0.407895	0.302632
Extrasynaptic Signaling (Receptor ≠ Neurotransmitter) Synapses ≥ 10, Neurons (%)	0.598592	0.323944	0.443662	0.316901
	Both GABAA&B Receptors	Only Ionotropic GABAA Receptors	Only Metabotropic GABAB Receptors
Synaptic Signaling (Neurotransmitter = Receptor) Synapses ≥ 1 (%)	0.610738	0.004474	0.384787		* The percentage of synapses where the presynaptic neurotransmitter matches the postsynaptic receptor.
Synaptic Signaling (Neurotransmitter = Receptor) Synapses ≥ 5 (%)	0.671429	0	0.328571
Synaptic Signaling (Neurotransmitter = Receptor) Synapses ≥ 10 (%)	0.666667	0	0.333333

### Sheet: Strains
Gene	Strain	Genotype (pha-1(+) = pBX, lin-15(+) = pL15EK)	Fosmid Identifier	Reference(s)
gar-1	OH15519	otEx7216[gar-1(fosmid)::GFP 5ng/ul + inx-6(prom18)::TagRFP 7ng/ul + pha-1(+) 3ng/ul + OP50 100ng/ul]; otIs669[NeuroPAL]; pha-1(e2123)	WRM0613A_A04	Sarov et al., 2012; Bhattacharya 2018; Granato, Schnabel, & Schnabel 1994
gar-1	OH15520	otEx7217[gar-1(fosmid)::GFP 5ng/ul + inx-6(prom18)::TagRFP 7ng/ul + pha-1(+) 3ng/ul + OP50 100ng/ul]; otIs669[NeuroPAL]; pha-1(e2123)	WRM0613A_A04	Sarov et al., 2012; Bhattacharya 2018; Granato, Schnabel, & Schnabel 1994
gar-1	OH15521	otEx7218[gar-1(fosmid)::GFP 5ng/ul + inx-6(prom18)::TagRFP 7ng/ul + pha-1(+) 3ng/ul + OP50 100ng/ul]; otIs669[NeuroPAL]; pha-1(e2123)	WRM0613A_A04	Sarov et al., 2012; Bhattacharya 2018; Granato, Schnabel, & Schnabel 1994
gar-2	OH15511	otEx7209[gar-2(fosmid)::GFP 5ng/ul + inx-6(prom18)::TagRFP 7ng/ul + pha-1(+) 3ng/ul + OP50 100ng/ul]; otIs669[NeuroPAL]; pha-1(e2123)	WRM0634D_D01	Sarov et al., 2012; Bhattacharya 2018; Granato, Schnabel, & Schnabel 1994
gar-2	OH15512	otEx7210[gar-2(fosmid)::GFP 5ng/ul + inx-6(prom18)::TagRFP 7ng/ul + pha-1(+) 3ng/ul + OP50 100ng/ul]; otIs669[NeuroPAL]; pha-1(e2123)	WRM0634D_D01	Sarov et al., 2012; Bhattacharya 2018; Granato, Schnabel, & Schnabel 1994
gar-2	OH15513	otEx7211[gar-2(fosmid)::GFP 5ng/ul + inx-6(prom18)::TagRFP 7ng/ul + pha-1(+) 3ng/ul + OP50 100ng/ul]; otIs669[NeuroPAL]; pha-1(e2123)	WRM0634D_D01	Sarov et al., 2012; Bhattacharya 2018; Granato, Schnabel, & Schnabel 1994
gar-2	OH15514	otEx7212[gar-2(fosmid)::GFP 5ng/ul + inx-6(prom18)::TagRFP 7ng/ul + pha-1(+) 3ng/ul + OP50 100ng/ul]; otIs669[NeuroPAL]; pha-1(e2123)	WRM0634D_D01	Sarov et al., 2012; Bhattacharya 2018; Granato, Schnabel, & Schnabel 1994
gar-3	OH15425	vjEx601[gar-3(8.5kb)::GFP]; otIs669[NeuroPAL]		Chan et al., 2013
gbb-1	OH15492	otEx7201[gbb-1(fosmid)::GFP 5ng/ul + inx-6(prom18)::TagRFP 7ng/ul + pha-1(+) 3ng/ul + OP50 100ng/ul]; otIs669[NeuroPAL]; pha-1(e2123)	WRM0618B_F01	Sarov et al., 2012; Bhattacharya 2018; Granato, Schnabel, & Schnabel 1994
gbb-1	OH15493	otEx7202[gbb-1(fosmid)::GFP 5ng/ul + inx-6(prom18)::TagRFP 7ng/ul + pha-1(+) 3ng/ul + OP50 100ng/ul]; otIs669[NeuroPAL]; pha-1(e2123)	WRM0618B_F01	Sarov et al., 2012; Bhattacharya 2018; Granato, Schnabel, & Schnabel 1994
gbb-1	OH15494	otEx7203[gbb-1(fosmid)::GFP 5ng/ul + inx-6(prom18)::TagRFP 7ng/ul + pha-1(+) 3ng/ul + OP50 100ng/ul]; otIs669[NeuroPAL]; pha-1(e2123)	WRM0618B_F01	Sarov et al., 2012; Bhattacharya 2018; Granato, Schnabel, & Schnabel 1994
gbb-2	LX2465	vsEx925[gbb-2(fosmid)::GFP 60ng/ul + lin-15(+) 50ng/ul + DH5alpha 25ng/ul]; LX2460[lin-15(n765ts) X	WRM0640D_H01	Fernandez et al., 2020; Sarov et al., 2012 ; Clark, Lu, & Horvitz 1994
gbb-2	OH15887	vsIs267[gbb-2(fosmid)::GFP + lin-15(+)];otIs696[NeuroPAL];	WRM0640D_H01	Sarov et al., 2012 and Clark, Lu, & Horvitz 1994
mgl-1	OH15497	otEx7204[mgl-1(fosmid)::GFP 5ng/ul + inx-6(prom18)::TagRFP 7ng/ul + pha-1(+) 3ng/ul + OP50 100ng/ul]; otIs669[NeuroPAL]; pha-1(e2123)	WRM0618A_C08	Sarov et al., 2012; Bhattacharya 2018; Granato, Schnabel, & Schnabel 1994
mgl-1	OH15498	otEx7205[mgl-1(fosmid)::GFP 5ng/ul + inx-6(prom18)::TagRFP 7ng/ul + pha-1(+) 3ng/ul + OP50 100ng/ul]; otIs669[NeuroPAL]; pha-1(e2123)	WRM0618A_C08	Sarov et al., 2012; Bhattacharya 2018; Granato, Schnabel, & Schnabel 1994
mgl-1	OH15499	otEx7206[mgl-1(fosmid)::GFP 5ng/ul + inx-6(prom18)::TagRFP 7ng/ul + pha-1(+) 3ng/ul + OP50 100ng/ul]; otIs669[NeuroPAL]; pha-1(e2123)	WRM0618A_C08	Sarov et al., 2012; Bhattacharya 2018; Granato, Schnabel, & Schnabel 1994
mgl-2	OH15554	otEx7243[mgl-2(7.9kb)::GFP 30ng/ul + inx-6(prom18)::TagRFP 40ng/ul + pha-1(+) 30ng/ul]; otIs669[NeuroPAL]; pha-1(e2123)		This paper.
mgl-2	OH15555	otEx7244[mgl-2(7.9kb)::GFP 30ng/ul + inx-6(prom18)::TagRFP 40ng/ul + pha-1(+) 30ng/ul]; otIs669[NeuroPAL]; pha-1(e2123)		This paper.
mgl-2	OH15556	otEx7245[mgl-2(7.9kb)::GFP 30ng/ul + inx-6(prom18)::TagRFP 40ng/ul + pha-1(+) 30ng/ul]; otIs669[NeuroPAL]; pha-1(e2123)		This paper.
mgl-3	OH15516	otEx7213[mgl-3(fosmid)::GFP 5ng/ul + inx-6(prom18)::TagRFP 7ng/ul + pha-1(+) 3ng/ul + OP50 100ng/ul]; otIs669[NeuroPAL]; pha-1(e2123)	WRM0620A_H12	Sarov et al., 2012; Bhattacharya 2018; Granato, Schnabel, & Schnabel 1994
mgl-3	OH15517	otEx7214[mgl-3(fosmid)::GFP 5ng/ul + inx-6(prom18)::TagRFP 7ng/ul + pha-1(+) 3ng/ul + OP50 100ng/ul]; otIs669[NeuroPAL]; pha-1(e2123)	WRM0620A_H12	Sarov et al., 2012; Bhattacharya 2018; Granato, Schnabel, & Schnabel 1994
mgl-3	OH15518	otEx7215[mgl-3(fosmid)::GFP 5ng/ul + inx-6(prom18)::TagRFP 7ng/ul + pha-1(+) 3ng/ul + OP50 100ng/ul]; otIs669[NeuroPAL]; pha-1(e2123)	WRM0620A_H12	Sarov et al., 2012; Bhattacharya 2018; Granato, Schnabel, & Schnabel 1994
maf-1	OH15551	otEx7240[maf-1(fosmid)::GFP 7ng/ul + inx-6(prom18)::TagRFP 6ng/ul + pha-1(+) 3ng/ul + OP50 100ng/ul]; otIs669[NeuroPAL]; pha-1(e2123)	WRM0616B_H02	Sarov et al., 2012; Bhattacharya 2018; Granato, Schnabel, & Schnabel 1994
maf-1	OH15552	otEx7241[maf-1(fosmid)::GFP 7ng/ul + inx-6(prom18)::TagRFP 6ng/ul + pha-1(+) 3ng/ul + OP50 100ng/ul]; otIs669[NeuroPAL]; pha-1(e2123)	WRM0616B_H02	Sarov et al., 2012; Bhattacharya 2018; Granato, Schnabel, & Schnabel 1994
maf-1	OH15553	otEx7242[maf-1(fosmid)::GFP 7ng/ul + inx-6(prom18)::TagRFP 6ng/ul + pha-1(+) 3ng/ul + OP50 100ng/ul]; otIs669[NeuroPAL]; pha-1(e2123)	WRM0616B_H02	Sarov et al., 2012; Bhattacharya 2018; Granato, Schnabel, & Schnabel 1994
