## Supplementary material for "NeuroPAL: A Neuronal Polychromatic Atlas of Landmarks for Whole-Brain Imaging in *C. elegans*": Table S5

### Sheet: pag-3
EXPRESSION
wgIs154[pag-3::TY1::EGFP::3xFLAG + unc-119(+)] = ADA, ALM, AQR, AVD, AVE, AVF, AVH, AVJ, AVM, BDU, DVC, I1, I2, I6, PLM, PQR, PVC, PVM, PVQ, PVR, PVW, RID, RIG, RMG, VA11-12, and URY
* Previously-Unpublished Expression in Bold
STATISTICS
Strain		OH15262	OH15770	OH15730
Genotype		otIs669[NeuroPAL]	otIs669;pag-3(n3098)	otIs669;pag-3(ok488)
Samples		N = 31	N = 31	N = 30
AVE Gains Blue (Bonferonni = p x 8) One-Sided Rank Sum Test			p = 3.92 x 10-14 Bonferroni = 3.13 x 10-13	p = 9.72 x 10-14 Bonferroni = 7.78 x 10-13
VA2 Lost (Bonferonni = p x 8) One-Sided Fisher's Exact Test			p = 8.80 x 10-6 Bonferroni = 7.04 x 10-5	p = 1.47 x 10-7 Bonferroni = 1.18 x 10-6
VB3 Lost (Bonferonni = p x 8) One-Sided Fisher's Exact Test			p = 6.48 x 10-12 Bonferroni = 5.18 x 10-11	p = 1.47 x 10-7 Bonferroni = 1.18 x 10-6
PVR Loses Green (Bonferonni = p x 8) One-Sided Fisher's Exact Test			p = 5.50 x 10-16 Bonferroni = 4.40 x 10-15	p = 3.44 x 10-17 Bonferroni = 2.75 x 10-16
DATA
otIs669[NeuroPAL] Control						otIs669;pag-3(n3098)						otIs669;pag-3(ok488)
	AVE is Yellow (0-2 sides)	VA2 (0-1 = no-yes)	VB3 (0-1 = no-yes)	PVR is Green (0-1 = no-yes)			AVE is Yellow (0-2 sides)	VA2 (0-1 = no-yes)	VB3 (0-1 = no-yes)	PVR is Green (0-1 = no-yes)			AVE is Yellow (0-2 sides)	VA2 (0-1 = no-yes)	VB3 (0-1 = no-yes)	PVR is Green (0-1 = no-yes)
Worm Name	* Mutant AVE Gains Blue	* Mutant Loses VA2	* Mutant Loses VB3	* Mutant PVR Loses Green		Worm Name	* Mutant AVE Gains Blue	* Mutant Loses VA2	* Mutant Loses VB3	* Mutant PVR Loses Green		Worm Name	* Mutant AVE Gains Blue	* Mutant Loses VA2	* Mutant Loses VB3	* Mutant PVR Loses Green
1_YAa.czi 1	2	1	1	1		1_YAa.czi	1	0	0	0		1_L4a.czi	0	1	0	0
1_YAap.czi 2	2	1	1	1		2_L4a.czi	0	1	0	0		1_L4p_L3a.czi	0	1	1	0
2_YAa.czi	2	1	1	1		4_L4a.czi	0	0	0	0		2_L4a.czi	0	0	0	0
3_YAa.czi	2	1	1	1		6_YAa.czi	0	1	1	0		4_YAa.czi	0	0	1	0
5_YAa.czi	2	1	1	1		7_L4a.czi	0	0	0	0		6_YAaSP.czi	1	0	0	0
6_YAa.czi	2	1	1	1		8_L4a.czi	0	0	0	0		7_YAaSP.czi	0	1	1	0
7_YAa.czi	2	1	1	1		9_YAa.czi	0	1	0	0		8_L4a.czi	0	0	0	0
8_YAa.czi	2	1	1	1		10_L4a.czi	0	1	0	0		10_YAaSP.czi	0	0	1	0
9_YAa.czi	2	1	1	1		11_L4a.czi	0	0	0	0		11_YAa.czi	1	1	1	0
10_YAa.czi	2	1	1	1		12_L4a.czi	0	1	1	1		17_L3a.czi	0	0	0	0
11_YAa.czi	2	1	1	1		13_YAa.czi	0	0	1	0		18_YAa.czi	0	1	1	0
12_YAa.czi	2	1	1	1		14_L4a.czi	0	1	1	0		19_2xYAa_Ama.czi	0	0	0	0
13_YAa.czi	2	1	1	1		15_YAa.czi	0	1	0	0		24_L4a.czi	0	0	1	0
14_YAa.czi	2	1	1	1		16_L4a.czi	0	1	0	0		25_L4a.czi	0	0	0	0
15_YAa.czi	2	1	1	1		17_YAa.czi	0	0	0	0		26_L4a.czi	0	0	0	0
16_YAa.czi	2	1	1	1		18_L4a.czi	0	1	1	0		27_YAa_Aa.czi	0	1	0	0
17_YAa.czi	2	1	1	1		19_L4a.czi	0	1	0	0		28_YAa.czi	0	1	0	0
19_YAa.czi	2	1	1	1		20_L4a.czi	0	1	0	0		29_L4a.czi	0	0	1	0
20_YAa.czi	2	1	1	1		21_YAa.czi	0	1	0	0		30_YAa.czi	0	1	1	0
22_YAa.czi	2	1	1	1		22_L4a.czi	0	0	0	0		31_YAa.czi	0	1	0	0
24_YAa.czi	2	1	1	1		23_YAa.czi	0	0	0	0		32_YAa.czi	0	0	0	0
25_YAa.czi	2	1	1	1		24_L4a.czi	0	0	0	0		33_YAa.czi	0	1	0	0
26_YAa.czi	2	1	1	1		25_YAa.czi	0	1	0	0		34_L4a.czi	0	0	0	0
27_YAa.czi	2	1	1	1		26_L4a.czi	0	0	0	0		35_YAa.czi	0	0	0	0
28_YAa.czi	2	1	1	1		27_YAa.czi	0	0	0	0		36_L4a.czi	0	0	1	0
29_YAa.czi	2	1	1	1		28_YAa.czi	0	0	0	0		37_L4a.czi	0	1	0	0
30_YAa.czi	2	1	1	1		29_YAa.czi	0	0	0	0		38_L4a.czi	0	0	0	0
31_YAa.czi	2	1	1	1		30_L4a.czi	0	0	0	0		39_L4a.czi	0	0	1	0
32_YAa.czi	2	1	1	1		32_L4a.czi	0	0	0	0		40_L4a.czi	0	0	0	0
34_YAa.czi	2	1	1	1		34_L4a.czi	0	1	0	0		41_L4a.czi	0	0	0	0
46_YAa.czi	2	1	1	1		35_YAa.czi	0	1	0	0		Total	0.0333333	0.366667	0.366667	0
Total	1	1	1	1		Total	0.016129	0.483871	0.16129	0.0322581

### Sheet: eor-1
EXPRESSION
wgIs81[eor-1::TY1::EGFP::3xFLAG + unc-119(+)] = ubiquitous
STATISTICS
Strain		OH15262	OH15753	OH15701
Genotype		otIs669[NeuroPAL]	otIs669;eor-1(cs28)	otIs669;eor-1(ok1127)
Samples		N = 32	N = 35	N = 30
RMED Loses Blue (Bonferonni = p x 8) One-Sided Fisher's Exact Test			p = 3.35 x 10-16 Bonferroni = 2.68 x 10-15	p = 1.77 x 10-17 Bonferroni = 1.42 x 10-16
RMEV Loses Blue (Bonferonni = p x 8) One-Sided Fisher's Exact Test			p = 6.24 x 10-6 Bonferroni = 5.00 x 10-5	p = 5.58 x 10-8 Bonferroni = 4.47 x 10-7
Strain		OH13334	OH15777	OH15769
Genotype		otIs514;otIs565	otIs514;otIs565;eor-1(cs28)	otIs514;otIs565;eor-1(ok1127)
Samples		N = 35	N = 35	N = 39
RMED Loses UNC-25 (Bonferonni = p x 8) One-Sided Rank Sum Test			p = 2.02 x 10-14 Bonferroni = 1.61 x 10-13	p = 1.14 x 10-14 Bonferroni = 9.10 x 10-14
RMEV Loses UNC-25 (Bonferonni = p x 8) One-Sided Rank Sum Test			p = 1.84 x 10-11 Bonferroni = 1.47 x 10-10	p = 1.03 x 10-10 Bonferroni = 8.23 x 10-10
DATA
otIs669[NeuroPAL] Control				otIs669;eor-1(cs28)				otIs669;eor-1(ok1127)
Worm Name	RMED (0-1 = no-yes)	RMEV (0-1 = no-yes)		Worm Name	RMED (0-1 = no-yes)	RMEV (0-1 = no-yes)		Worm Name	RMED (0-1 = no-yes)	RMEV (0-1 = no-yes)
1_Aa.czi	1	1		1_L4a.czi	0	0		1_L4ap.czi	0	0
2_Aa.czi	1	1		2_L4a.czi	0	0		2_YAaS.czi	0	1
3_YAa.czi	1	1		3_L4a.czi	0	0		3_L4a.czi	0	0
4_YAa.czi	1	1		4_L4a.czi	0	0		4_L4a.czi	0	0
5_YAa.czi	1	1		5_YAa.czi	0	0		5_YAa.czi	0	0
6_Aa.czi	1	1		6_Aa.czi	0	0		6_L4a.czi	0	0
7_YAaS.czi	1	1		7_YAa.czi	0	0		7_YAa.czi	0	1
8_Aa.czi	1	1		8_YAa.czi	0	0		8_L4a.czi	0	1
9_L4a.czi	1	1		9_YAa.czi	0	0		9_AaS.czi	0	0
10_YAa.czi	1	1		10_YAa.czi	0	0		10_YAa.czi	0	0
11_L4a.czi	1	1		11_YAa.czi	0	0		11_L4a.czi	0	0
12_L4a.czi	1	1		12_YAa.czi	0	0		12_L4a.czi	0	0
13_L4a.czi	1	1		13_YAa.czi	0	0		13_L4a.czi	0	0
14_L4a.czi	1	1		14_YAa.czi	0	1		14_L4a.czi	0	0
15_L4ap.czi	1	1		15_L4a.czi	0	0		15_L4a.czi	0	0
16_Aa.czi	1	1		16_L4a.czi	0	1		16_L4a.czi	0	1
16_L4a.czi	1	1		17_L4a.czi	1	1		17_YAa.czi	0	0
17_L4a.czi	1	1		18_YAa.czi	0	0		18_L3a.czi	0	0
18_L4a.czi	1	1		19_YAa.czi	0	0		19_Aa.czi	0	0
19_L4a.czi	1	1		20_L4a.czi	0	1		20_YAaS.czi	0	0
20_L4a.czi	1	1		21_L4a.czi	0	0		21_L4a.czi	0	0
21_L4a.czi	1	1		22_L4a.czi	0	1		22_L4a.czi	0	0
22_YAa.czi	1	1		23_YAa.czi	0	1		23_L3a.czi	0	0
23_L3a.czi	1	1		24_L4a.czi	1	1		24_L4a.czi	0	0
24_YAa.czi	1	1		25_YAa.czi	0	1		25_L4a.czi	0	1
25_L4a.czi	1	1		26_L4a.czi	0	0		26_L4a.czi	0	0
26_L4a.czi	1	1		27_YAa.czi	0	0		27_L4a.czi	0	1
27_L4a.czi	1	1		28_L4a.czi	0	1		28_L4a.czi	0	0
28_YAa.czi	1	0		29_YAa.czi	0	0		29_YAa.czi	0	0
29_YAa.czi	1	1		30_L4a.czi	0	1		30_L4a.czi	0	1
30_L4a.czi	1	1		31_L4a.czi	0	0		Total	0	0.233333
31_L4a.czi	1	0		32_L4a.czi	0	1
Total	1	0.9375		33_YAa.czi	0	1
				34_YAa.czi	0	0
* RMEV was infrequently obscured by other neurons and marked absent.				35_L4a.czi	0	1
				Total	0.0571429	0.371429
otIs514;otIs565 Control				otIs514;otIs565;eor-1(cs28)				otIs514;otIs565;eor-1(ok1127)
Worm Name	RMED (0-2 = absent-bright)	RMEV (0-2 = absent-bright)		Worm Name	RMED (0-2 = absent-bright)	RMEV (0-2 = absent-bright)		Worm Name	RMED (0-2 = absent-bright)	RMEV (0-2 = absent-bright)
1_YAaS.czi	2	2		1_L4a.czi	1	0		1_L4a.czi	0	0
2_L4a.czi	2	2		2_L4a.czi	0	1		2_YAa.czi	0	1
3_YAa.czi	2	2		3_L4a.czi	0	1		3_L4a.czi	0	1
4_L4a.czi	2	2		4_L4a.czi	0	0		4_L4a.czi	0	2
5_YAa.czi	2	2		5_L4a.czi	1	1		5_L4a.czi	1	2
6_YAa.czi	2	2		6_L4a.czi	0	0		6_YAa.czi	0	1
7_L4a_AMpSP.czi	2	2		7_L4a.czi	0	1		7_L4a.czi	0	2
8_L4a.czi	2	2		8_YAa.czi	0	0		8_YAa.czi	0	1
9_YAa.czi	2	2		9_L4a.czi	0	1		9_L4a.czi	1	1
10_YAa.czi	2	2		10_L4a.czi	1	2		10_L4a.czi	0	2
11_L4a.czi	2	2		11_YAa.czi	0	0		15_YAa.czi	0	1
12_YAa.czi	2	2		12_2xYAa.czi 1	0	0		16_L4a.czi	0	0
13_L4a.czi	2	2		12_2xYAa.czi 2	0	2		17_L4a.czi	0	1
14_YAaS.czi	2	2		13_YAa.czi	0	0		18_YAa.czi	1	1
15_L4a.czi	2	2		14_YAa.czi	0	2		19_L4a.czi	1	1
16_YAa.czi	1	2		15_YAa.czi	0	0		20_YAa.czi	1	2
17_YAa.czi	2	2		16_2xYAa.czi 1	0	1		21_L4a.czi	0	0
18_L4a_Aa.czi 1	2	2		16_2xYAa.czi 2	0	0		22_L4a.czi	0	1
18_L4a_Aa.czi 2	2	2		17_YAa.czi	1	1		23_L4a.czi	1	1
19_YAa.czi	2	2		18_YAa.czi	1	2		24_L4a.czi	1	2
20_L4a_YAp.czi	2	2		19_YAa.czi	0	1		25_L4a.czi	0	1
21_L4a.czi	2	2		20_YAa.czi	0	1		26_L4ap.czi	1	2
22_YAa.czi	2	2		21_L4a.czi	1	0		27_YAa.czi	0	1
23_L4a.czi	2	2		22_YAa.czi	0	1		28_L4a.czi	1	1
24_L4a.czi	2	2		23_YAaS.czi	1	1		29_L4a.czi	0	1
25_L4a.czi	2	2		24_L4a.czi	1	1		30_YAa.czi	1	1
27_L4a.czi	2	2		25_L4a.czi	0	0		31_YAa.czi	0	1
28_YAa.czi	2	2		26_L4a.czi	0	1		32_YAa.czi	0	1
29_L4a.czi	2	2		27_L4a.czi	0	0		33_L4a.czi	1	1
30_L4a.czi	2	2		28_YAa_L4p.czi	0	1		34_YAa.czi	0	1
31_YAa.czi	2	2		29_L4a.czi	0	1		35_YAa.czi	1	1
32_YAa.czi	2	2		30_L4a.czi	1	0		36_YAa.czi	0	1
33_L4a.czi	2	1		31_L4a.czi	0	1		37_YAa.czi	1	0
34_L4a.czi	2	2		32_YAa.czi	0	0		38_L4a.czi	0	0
35_L4a.czi	2	2		33_L4a.czi	0	0		39_L4a.czi	1	1
Total	0.985714	0.985714		Total	0.128571	0.342857		40_L4a.czi	0	1
								41_2xYAa_L4a.czi 1	0	1
								41_2xYAa_L4a.czi 2	0	1
								41_2xYAa_L4a.czi 3	0	1
								Total	0.179487	0.525641

### Sheet: Strains
Gene	Strain	Genotype	Reference(s)	Notes
eor-1	OP81	wgIs81[eor-1::TY1::EGFP::3xFLAG + unc-119(+)]	Zhong, M, et al., 2010
eor-1	OH15700	otIs669[NeuroPAL];wgIs81[eor-1::TY1::EGFP::3xFLAG + unc-119(+)]	This paper.
eor-1	UP233	eor-1(cs28)IV	Howard & Sundaram 2002
eor-1	RB1166	eor-1(ok1127)IV	The C. elegans Deletion Mutant Consortium et al., 2012	Sequenced in this paper.
eor-1	OH15753	otIs669[NeuroPAL];eor-1(cs28)	This paper.
eor-1	OH15701	otIs669[NeuroPAL];eor-1(ok1127)	This paper.
eor-1	OH13334	otIs514[pMG89 (unc-25p(1.8kb)::unc25(UPto6thexon)::GFP::unc54_3'UTR) + pha-1(+)]; otIs565[fMG1(unc-47(fosmid)::SL2::H2B::mCHOPTI) + pha-1(+)]IV; him-5(e1490)V	Gendrel, Atlas, & Hobert 2016
eor-1	OH15777	eor-1(cs28)IV; otIs514[pMG89 (unc-25p(1.8kb)::unc25(UPto6thexon)::GFP::unc54_3'UTR) + pha-1(+)]; otIs565[fMG1(unc-47(fosmid)::SL2::H2B::mCHOPTI) + pha-1(+)]IV	This paper.
eor-1	OH15769	eor-1(ok1127)IV; otIs514[pMG89 (unc-25p(1.8kb)::unc25(UPto6thexon)::GFP::unc54_3'UTR) + pha-1(+)]; otIs565[fMG1(unc-47(fosmid)::SL2::H2B::mCHOPTI) + pha-1(+)]IV	This paper.
pag-3	OP154	wgIs154[pag-3::TY1::EGFP::3xFLAG + unc-119(+)]	Zhong, M, et al., 2010
pag-3	OH15729	otIs669[NeuroPAL];wgIs154[pag-3::TY1::EGFP::3xFLAG + unc-119(+)]	This paper.
pag-3	OH15770	otIs669[NeuroPAL];pag-3(n3098)	This paper.
pag-3	OH15730	otIs669[NeuroPAL];pag-3(ok488)	This paper.
