## Supplementary material for "NeuroPAL: A Neuronal Polychromatic Atlas of Landmarks for Whole-Brain Imaging in *C. elegans*": Table S7

### Sheet: Reporters and Colors
NeuroPAL Reporters				Approximately Optimal NeuroPAL Candidate Reporters				Approximately Optimal WormBase Reporters
Reporters=40				Colors=3 Intensities=3 Reporters=38				Colors=3 Intensities=3 Reporters=39				Red + Green
Red	Green	Blue		Red	Green	Blue		Red	Green	Blue
acr-2(2.1kb)	cho-1(3.3.-2.6kb)	acr-5		aqp-5	acr-2(3.7kb)	ceh-14		acr-5	ahr-1	ceh-10		Red + Blue
ceh-2	flp-13	flp-1		ceh-2	flp-3	dhc-3		ceh-34	ceh-6	ceh-16
dat-1	flp-20	flp-6		dop-2	flp-8	gcy-18		che-2	coel-1	ceh-27		Green + Blue
dhc-3	gcy-36	flp-18(4.2kb)		dop-3	flp-26	gcy-27		cng-3	coq-8	cho-1
eat-4(prom6-1)	gpa-1	flp-19		dop-6	glc-3	glr-2		dop-2	flp-2	dve-1
flp-3	nlp-12	flp-26		eat-4(prom6)	lin-11(intron 3)	glr-8		flp-12	ggr-1	egl-5
gcy-35	nmr-1	gcy-18		flp-13	ocr-1	sro-1		nlp-3	mbr-1	hlh-34
glr-1	ocr-1	ggr-3		flp-32	ser-2(prom3)	str-2		ser-7	srd-32	inx-13
klp-6	osm-9	lim-4		gcy-35	srsx-3	trp-4(intron 1)		snf-11	trp-1	itr-1
lim-6	srh-79	pdfr-1(2-1kb)		nmr-1	tph-1	unc-8		sox-3	unc-3	lin-11
mbr-1	sri-1	srab-20		osm-9	trp-4	unc-25		srab-4	unc-4	srab-12
odr-1	srsx-3	unc-25		flp-1	unc-86	flp-1		unc-46	unc-42	syg-1
srab-20	unc-8	gcy-21		flp-20	flp-20	mbr-1		unc-55	unc-86	unc-30
	gcy-21	mec-3		lim-6	lim-6
	mec-3	mbr-1			mbr-1
	klp-6	odr-1
	lim-6	srab-20
Approximately Optimal WormBase Reporters				Approximately Optimal WormBase Reporters				Approximately Optimal WormBase Reporters				Approximately Optimal WormBase Reporters
Colors=3 Intensities=3 Reporters=10				Colors=3 Intensities=3 Reporters=3				Colors=3 Intensities=1 Reporters=10				Colors=3 Intensities=1 Reporters=3
Red	Green	Blue		Red	Green	Blue		Red	Green	Blue		Red	Green	Blue
bbs-1	acc-4	ceh-32		inx-10a	unc-47	unc-7		eat-4	dkf-2	flp-26		unc-7	unc-47	acc-4
dkf-2	unc-3	glr-1						egl-43	ser-7	unc-17
inx-10a	unc-9	ntr-2						nlp-45	unc-25	unc-42
		unc-47						srab-4
Approximately Optimal WormBase Reporters				Approximately Optimal WormBase Reporters				Approximately Optimal WormBase Reporters				Approximately Optimal WormBase Reporters
Colors=2 Intensities=3 Reporters=10				Colors=2 Intensities=3 Reporters=3				Colors=2 Intensities=1 Reporters=10				Colors=2 Intensities=1 Reporters=3
Red	Green	Blue		Red	Green	Blue		Red	Green	Blue		Red	Green	Blue
acc-4	cam-1			unc-9	inx-1a			cat-1	acc-4			acc-4	eat-4
inx-10a	dkf-2				unc-47			eat-4	flp-2				unc-25
unc-9	eat-4							gcy-2	flp-26
unc-17	glr-1							tba-2	unc-6
	madd-4							unc-25	unc-17
	unc-25
